# Ancient whole genome duplications and the evolution of the gene duplication and loss rate

**DOI:** 10.1101/556076

**Authors:** Arthur Zwaenepoel, Yves Van de Peer

## Abstract

Gene tree - species tree reconciliation methods have been employed for studying ancient whole genome duplication (WGD) events across the eukaryotic tree of life. Most approaches have relied on using maximum likelihood trees and the maximum parsimony reconciliation thereof to count duplication events on specific branches of interest in a reference species tree. Such approaches do not account for uncertainty in the gene tree and reconciliation, or do so only heuristically. The effects of these simplifications on the inference of ancient WGDs are unclear. In particular the effects of variation in gene duplication and loss rates across the species tree have not been considered. Here, we developed a full probabilistic approach for phylogenomic reconciliation based WGD inference, accounting for both gene tree and reconciliation uncertainty using a method based on the principle of amalgamated likelihood estimation. The model and methods are implemented in a maximum likelihood and Bayesian setting and account for variation of duplication and loss rate across the species tree, using methods inspired by phylogenetic divergence time estimation. We applied our newly developed framework to ancient WGDs in land plants and investigate the effects of duplication and loss rate variation on reconciliation and gene count based assessment of these earlier proposed WGDs.
