## Supplemental Data for "Ancient whole genome duplications and the evolution of the gene duplication and loss rate"

### Sheet: table1
Table 1: This is table 1 from the main article.
WGD	Mya	Date reference	Constant rates	Local clock 1	Local clock 2
Seed plants ($\zeta$)	390	Clark & Donoghue (2017)	0.227	0.223	0
Angiosperms ($\epsilon$)	308	Clark & Donoghue (2017)	0.01	0	0
\*Picea abies*	271	Li \*et al.* (2015)	0.249	0.155	0.16
Eudicots ($\gamma$)	120	Tiley \*et al.* 2016	0.0245	0	0
\*Oryza sativa* ($\rho$)	91	Clark & Donoghue (2018)	0.245	0.21	0.21
\*Physcomitrella patens*	66	Vanneste \*et al.* (2014)	0.33	0.4	0.4
\*Arabidopsis thaliana* ($\beta$)	55	Vanneste \*et al.* (2014)	0.09	0.08	0.08
\*Arabidopsis thaliana* ($\alpha$)	50	Vanneste \*et al.* (2014)	0.16	0.16	0.16
Local clock 1 assumes a local clock with 6 rate classes: core angiosperms, gymnosperms, Amborella, Sellaginella and other branches
Local clock 2 is as local clock 1 but with different rate classes for the stem branches of angiosperms, spermatophytes and tracheophytes
Below are some raw outputs from whale using the ML approach. All analyses were performed multiple times to check whether convergence was not to a local optimum.
Constant rates 2 WGDs
Maximum: log(L) = -208876.1150
ML estimates (η = 0.66): λ = ( 0.140) ; μ = ( 0.159) ; q = ( 0.000, 0.190) ;
out = Results of Optimization Algorithm
* Algorithm: Nelder-Mead
* Starting Point: [0.37775726551006894,0.37775726551006894, ...]
* Minimizer: [0.14044181808886388,0.1585508602225741, ...]
* Minimum: 2.088761e+05
* Iterations: 250
* Convergence: true
* √(Σ(yᵢ-ȳ)²)/n < 1.0e-05: true
* Reached Maximum Number of Iterations: false
* Objective Calls: 435
out.minimizer = [0.140442, 0.158551, 4.87812e-9, 0.190431]
out.minimum = 208876.11502494352
Constant rates 8 WGDs
Maximum: log(L) = -204983.7330
ML estimates (η = 0.66): λ = ( 0.099) ; μ = ( 0.154) ; q = ( 0.156, 0.089, 0.331, 0.245, 0.025, 0.249, 0.010, 0.227) ;
out = Results of Optimization Algorithm
* Algorithm: Nelder-Mead
* Starting Point: [0.6488747190954154,0.6488747190954154, ...]
* Minimizer: [0.09897090331869673,0.1543759861050834, ...]
* Minimum: 2.049837e+05
* Iterations: 1537
* Convergence: true
* √(Σ(yᵢ-ȳ)²)/n < 1.0e-05: true
* Reached Maximum Number of Iterations: false
* Objective Calls: 2326
out.minimizer = [0.0989709, 0.154376, 0.156395, 0.0893526, 0.331117, 0.244727, 0.0245686, 0.249428, 0.00996543, 0.227214]
out.minimum = 204983.73296150836
Local clock 1
Maximum: log(L) = -202838.6439
ML estimates (η = 0.66): λ = ( 0.146, 0.113, 0.055, 0.093, 0.063, 0.163) ; μ = ( 0.223, 0.135, 0.092, 0.121, 0.146, 0.233) ; q = ( 0.155, 0.075, 0.403, 0.212, 0.000, 0.156, 0.000, 0.223) ;
out = Results of Optimization Algorithm
* Algorithm: Nelder-Mead
* Starting Point: [0.182,0.116, ...]
* Minimizer: [0.14612726607341728,0.11268959091595399, ...]
* Minimum: 2.028386e+05
* Iterations: 6453
* Convergence: true
* √(Σ(yᵢ-ȳ)²)/n < 1.0e-04: true
* Reached Maximum Number of Iterations: false
* Objective Calls: 8430
out.minimizer = [0.146127, 0.11269, 0.0548817, 0.0931111, 0.0627502, 0.162704, 0.223108, 0.134846, 0.0924166, 0.121282, 0.146146, 0.23252, 0.155473, 0.0754544, 0.402807, 0.21202, 1.25518e-7, 0.156067, 4.63832e-7, 0.223006]
out.minimum = 202838.64386963504
Local clock 2
Note that convergence was not obtained at the preset criterion (√(Σ(yᵢ-ȳ)²)/n < 1.0e-04) however judging from the likelihood in the last iterations (see sample in gray cells below) convergence was clearly obtained.
λ = ( 0.146, 0.111, 0.057, 0.094, 0.063, 0.037, 0.464, 0.140) ; μ = ( 0.219, 0.140, 0.097, 0.122, 0.141, 0.014, 0.239, 0.275) ; q = ( 0.155, 0.075, 0.403, 0.211, 0.000, 0.163, 0.000, 0.000) ; ⤷ log[P(Γ)] = -202324.874
λ = ( 0.146, 0.111, 0.057, 0.094, 0.063, 0.037, 0.464, 0.140) ; μ = ( 0.219, 0.140, 0.097, 0.122, 0.141, 0.014, 0.239, 0.276) ; q = ( 0.155, 0.075, 0.403, 0.211, 0.000, 0.164, 0.000, 0.000) ; ⤷ log[P(Γ)] = -202324.874
λ = ( 0.146, 0.111, 0.057, 0.094, 0.063, 0.037, 0.464, 0.140) ; μ = ( 0.219, 0.140, 0.097, 0.122, 0.141, 0.014, 0.239, 0.276) ; q = ( 0.155, 0.075, 0.403, 0.211, 0.000, 0.164, 0.000, 0.000) ; ⤷ log[P(Γ)] = -202324.874
λ = ( 0.146, 0.111, 0.057, 0.094, 0.063, 0.037, 0.464, 0.140) ; μ = ( 0.219, 0.140, 0.097, 0.122, 0.141, 0.014, 0.239, 0.275) ; q = ( 0.155, 0.075, 0.403, 0.211, 0.000, 0.163, 0.000, 0.000) ; ⤷ log[P(Γ)] = -202324.874
Maximum: log(L) = -202324.8736
ML estimates (η = 0.66): λ = ( 0.146, 0.111, 0.057, 0.094, 0.063, 0.037, 0.464, 0.140) ; μ = ( 0.219, 0.140, 0.097, 0.122, 0.141, 0.014, 0.239, 0.276) ; q = ( 0.155, 0.075, 0.403, 0.211, 0.000, 0.164, 0.000, 0.000) ;
out = Results of Optimization Algorithm
* Algorithm: Nelder-Mead
* Starting Point: [0.15,0.11, ...]
* Minimizer: [0.14638189954552974,0.11070869073570135, ...]
* Minimum: 2.023249e+05
* Iterations: 10000
* Convergence: false
* √(Σ(yᵢ-ȳ)²)/n < 1.0e-04: false
* Reached Maximum Number of Iterations: true
* Objective Calls: 13088
out.minimizer = [0.146382, 0.110709, 0.0569697, 0.0939893, 0.0628271, 0.0366273, 0.463817, 0.140261, 0.218939, 0.139692, 0.097159, 0.121882, 0.140921, 0.0143351, 0.238895, 0.275508, 0.155295, 0.0750076, 0.403407, 0.210866, 1.2469e-6, 0.163518, 3.31606e-6, 3.74332e-6]
out.minimum = 202324.87357087215

### Sheet: table2
Exploratory local-clock analyses; clades with an independent rate class assigned are indicated in the first column.
Local clocks; all with 8 WGDs and η = 0.66	log(L)*	λ	μ	q
Constant rates	-199658	0.1	0.155	0.102, 0.332, 0.144, 0.010, 0.227, 0.249, 0.245, 0.000
Gymnosperms, Brassicales	-198742	0.185, 0.116, 0.084	0.272, 0.132, 0.144	0.077, 0.368, 0.142, 0.034, 0.227, 0.149, 0.255, 0.000
Gymnosperms, Brassicales, mosses	-198108	0.179, 0.115, 0.056, 0.107	0.274, 0.133, 0.096, 0.163	0.080, 0.404, 0.143, 0.013, 0.229, 0.151, 0.234, 0.000
Gymnosperms, angiosperms, mosses	-198233	0.112, 0.114, 0.056, 0.113	0.213, 0.135, 0.091, 0.135	0.101, 0.402, 0.149, 0.025, 0.233, 0.154, 0.258, 0.018
Gymnosperms, core angiosperms, mosses	-198076	0.147, 0.115, 0.056, 0.101	0.226, 0.133, 0.096, 0.155	0.089, 0.404, 0.142, 0.022, 0.234, 0.151, 0.213, 0.000
Gymnosperms, core angiosperms, mosses, Sellaginella, Amborella (local-clock 1 from main text)	-197425	0.145, 0.113, 0.055, 0.093, 0.063, 0.163	0.223, 0.135, 0.092, 0.121, 0.146, 0.233	0.089, 0.402, 0.142, 0.000, 0.223, 0.155, 0.213, 0.000
Gymnosperms, core angiosperms, mosses, Sellaginella, Amborella, internal free (local-clock 2 from main text)	-196912	0.146, 0.111, 0.057, 0.095, 0.063, 0.036, 0.463, 0.140	0.219, 0.140, 0.097, 0.122, 0.141, 0.016, 0.235, 0.274	0.092, 0.401, 0.138, 0.000, 0.000, 0.160, 0.209, 0.000
*Note that the log-likelihood is equal up to a constant to the log-likelihood in the last version of Whale; MLEs are exactly the same.

### Sheet: nine-taxon
Summaries of the MCMC samples from the posterior distribution for the nine taxon data set and different priors on the rate heterogeneity. Parameters with mixing issues are indicated in dark red.
GBM; nu = 0.1					GBM; nu = 0.2					IID; nu = 0.1					IID: nu = 0.2
variable	mean	std	ESS		variable	mean	std	ESS		variable	mean	std	ESS		variable	mean	std	ESS
l1	0.0858396	0.00717127	140.834		l1	0.0807629	0.00999367	94.1623		l1	0.099304	0.00421123	161.4		l1	0.10503	0.00715111	186.94
l2	0.0822834	0.00681461	152.29		l2	0.0732261	0.00892932	105.586		l2	0.0848307	0.00852964	533.045		l2	0.0704792	0.012258	481.647
l3	0.0415378	0.00286891	1463.45		l3	0.0351058	0.00310163	621.831		l3	0.0524665	0.00306953	487.101		l3	0.0395339	0.00301527	626.462
l4	0.111815	0.00819598	443.015		l4	0.117148	0.0106124	217.977		l4	0.116907	0.00752448	316.564		l4	0.117868	0.0106357	138.505
l5	0.0926635	0.00731486	177.3		l5	0.0936182	0.0110287	77.9127		l5	0.0894607	0.00867761	420.001		l5	0.0546599	0.00868754	571.741
l6	0.0910188	0.00572385	963.576		l6	0.0894125	0.00599954	370.47		l6	0.093964	0.00537225	504.807		l6	0.0906553	0.00586139	434.138
l7	0.119565	0.00821097	371.74		l7	0.179477	0.017533	271.022		l7	0.14384	0.0132645	386.992		l7	0.245168	0.0354245	236.335
l8	0.10923	0.00809274	639.117		l8	0.121267	0.0129963	313.179		l8	0.102523	0.010741	407.17		l8	0.109667	0.0192777	237.414
l9	0.106912	0.00670593	494.857		l9	0.0927339	0.00839538	309.094		l9	0.0819377	0.00687938	398.138		l9	0.0685065	0.00847506	419.711
l10	0.166298	0.0151263	302.293		l10	0.225894	0.0241162	238.375		l10	0.149195	0.0125221	324.581		l10	0.229915	0.024185	222.884
l11	0.13357	0.00922725	293.172		l11	0.134995	0.0118221	347.872		l11	0.100405	0.0105311	305.406		l11	0.10307	0.0181345	232.136
l12	0.14719	0.0137879	286.481		l12	0.180267	0.0319593	237.737		l12	0.113728	0.0125623	286.374		l12	0.181761	0.0438811	187.246
l13	0.144196	0.0128965	321.094		l13	0.158328	0.0184388	316.499		l13	0.111177	0.0108533	425.867		l13	0.135208	0.018072	443.868
l14	0.0750671	0.00476835	1308.92		l14	0.0665802	0.00536947	620.491		l14	0.0757199	0.00455489	604.915		l14	0.0680344	0.00523767	591.86
l15	0.118586	0.00817341	552.583		l15	0.167838	0.0182656	363.331		l15	0.116777	0.0124407	455.909		l15	0.179255	0.0340879	367.441
l16	0.0766405	0.00472025	1197.01		l16	0.071275	0.00472175	904.833		l16	0.0767233	0.00430604	628.366		l16	0.0700411	0.00482044	589.835
l17	0.148634	0.00768976	936.706		l17	0.152713	0.00745984	374.279		l17	0.138504	0.00759154	379.467		l17	0.148048	0.00744177	375.012
m1	0.14318	0.0124421	85.9412		m1	0.270921	0.0528047	7.23884		m1	0.162473	0.00539658	192.875		m1	0.179548	0.00970393	169.423
m2	0.142528	0.0126787	85.1417		m2	0.31846	0.0715782	6.91466		m2	0.230875	0.0282617	238.22		m2	1.27638	0.132188	40.7304
m3	0.0876789	0.0049515	936.446		m3	0.0762395	0.00541613	71.3542		m3	0.101944	0.00535598	387.364		m3	0.0662098	0.00420274	506.432
m4	0.0936835	0.00585625	993.334		m4	0.0846023	0.00646268	168.497		m4	0.106275	0.00578205	635.812		m4	0.0706577	0.00519085	595.912
m5	0.143755	0.0109172	133.88		m5	0.201413	0.0270779	10.9733		m5	0.14523	0.0138426	377.523		m5	0.133745	0.0226449	230.946
m6	0.114101	0.00551471	1051.11		m6	0.114456	0.00587027	720.646		m6	0.12251	0.00555677	589.706		m6	0.122694	0.00591162	375.331
m7	0.169437	0.00963854	607.062		m7	0.201443	0.0144353	308.65		m7	0.179917	0.0133668	616.05		m7	0.195997	0.0184649	681.184
m8	0.194477	0.00934875	1015.96		m8	0.226313	0.0131869	652.958		m8	0.221247	0.0120921	648.476		m8	0.255632	0.0153936	590.573
m9	0.165891	0.00874728	898.076		m9	0.133737	0.0106113	397.955		m9	0.132109	0.0103011	433.208		m9	0.107214	0.01215	412.827
m10	0.210769	0.011392	1109.41		m10	0.21375	0.011942	583.19		m10	0.199377	0.0106212	746.86		m10	0.21316	0.0125595	608.4
m11	0.199906	0.00951981	972.145		m11	0.17202	0.0114298	718.025		m11	0.149592	0.00971231	489.784		m11	0.14405	0.0121212	505.357
m12	0.301638	0.0177548	689.988		m12	0.381968	0.0275317	415.03		m12	0.308292	0.0198495	509.685		m12	0.411411	0.0289475	517.459
m13	0.255104	0.0147399	828.473		m13	0.271962	0.0190982	500.874		m13	0.217957	0.0143438	527.382		m13	0.262773	0.0197525	500.2
m14	0.141911	0.00720591	1075.9		m14	0.129874	0.00756635	460.144		m14	0.13576	0.00651237	513.05		m14	0.128354	0.00686468	569.57
m15	0.175093	0.0101503	693.708		m15	0.244706	0.0228236	492.3		m15	0.217219	0.0209498	413.974		m15	0.392252	0.044869	396.344
m16	0.142255	0.00643268	1232.34		m16	0.133252	0.00659872	599.657		m16	0.14167	0.00626641	523.776		m16	0.127244	0.00671387	338.812
m17	0.128135	0.00667122	1363.06		m17	0.119898	0.00712477	502.891		m17	0.126985	0.00654982	711.406		m17	0.112567	0.00677512	583.927
q1	0.0183376	0.00937925	806.45		q1	0.0127901	0.00861487	460.227		q1	0.0301895	0.00982852	691.542		q1	0.0196361	0.0102628	519.891
q2	0.147619	0.03676	318.233		q2	0.14634	0.0437176	120.658		q2	0.156524	0.0324186	216.834		q2	0.153684	0.0480767	176.22
q3	0.0923059	0.0359593	325.309		q3	0.0925427	0.0421261	129.81		q3	0.107085	0.0310268	214.495		q3	0.0929898	0.0466001	173.416
q4	0.256777	0.0386912	475.801		q4	0.226894	0.0497104	218.538		q4	0.250573	0.0366075	395.251		q4	0.213495	0.0520751	148.287
q5	0.0173588	0.014282	1185.29		q5	0.0196888	0.0156191	501.293		q5	0.0150466	0.012404	660.42		q5	0.0175275	0.0143412	598.345
q6	0.16544	0.0319076	338.93		q6	0.0773987	0.0401073	232.518		q6	0.189439	0.027797	426.629		q6	0.0736328	0.0414771	239.755
q7	0.0109321	0.00939716	491.335		q7	0.0111195	0.00985992	506.25		q7	0.0311537	0.0155285	348.764		q7	0.0339629	0.0207447	300.336
q8	0.0329732	0.021553	1144.23		q8	0.0227649	0.0177129	512.988		q8	0.0548256	0.025426	429.131		q8	0.0284721	0.0194169	420.732
q9	0.00760651	0.00659346	1278.25		q9	0.0097203	0.00803534	629.565		q9	0.00797035	0.00673728	857.689		q9	0.00997127	0.00845217	578.88
q10	0.041383	0.0181533	823.289		q10	0.0298184	0.0190163	317.585		q10	0.048503	0.020361	444.623		q10	0.0440398	0.0285556	232.164
q11	0.142664	0.0156716	1404.32		q11	0.121302	0.0163054	627.754		q11	0.142201	0.0154609	823.326		q11	0.120138	0.0186399	544.696
q12	0.206547	0.0188428	1243.72		q12	0.169453	0.0240538	419.416		q12	0.188548	0.0215763	663.267		q12	0.103458	0.0349139	259.742
eta	0.738674	0.0126576	1159.44		eta	0.736978	0.0132216	473.703		eta	0.729301	0.0128413	672.351		eta	0.724717	0.0123497	715.671
prior	28.9589	8.99877	650.178		prior	-3.16095	12.8674	11.8897		prior	-25.8825	12.1391	430.48		prior	-72.1579	10.5717	84.3304
lhood	-26184.1	9.27041	623.358		lhood	-26067.8	13.7494	13.3594		lhood	-26159.8	12.5625	465.029		lhood	-25926.2	10.8777	95.6557
															~

### Sheet: six-taxon
Summaries of the MCMC samples from the posterior distribution for the six taxon data set and different priors on the rate heterogeneity.
GBM; nu = 0.1; N= 10000					GBM; nu = 0.2; N= 10000					IID; nu = 0.1; N = 5500					IID; nu = 0.2; N = 5500
variable	mean	std	ESS		variable	mean	std	ESS		variable	mean	std	ESS		variable	mean	std	ESS
l1	0.0841029	0.00752381	664.741		l1	0.0828957	0.0114877	714.959		l1	0.0939533	0.00607125	126.728		l1	0.100902	0.00901283	181.448
l2	0.0715032	0.0061656	1021.12		l2	0.0693814	0.00694203	804.446		l2	0.0786307	0.00630816	408.165		l2	0.07522	0.00723234	429.49
l3	0.0876656	0.00701875	625.767		l3	0.0832213	0.0101237	603.315		l3	0.0827211	0.00878916	324.374		l3	0.0670751	0.0114309	494.917
l4	0.103592	0.0114079	654.546		l4	0.130643	0.0222529	242.329		l4	0.1048	0.0120463	244.082		l4	0.136926	0.0242493	98.0661
l5	0.0984405	0.00646918	720.704		l5	0.106133	0.00990094	688.956		l5	0.105927	0.0115269	311.475		l5	0.136111	0.0225634	498.609
l6	0.0972191	0.00699384	1046.96		l6	0.0982787	0.00846181	1228.23		l6	0.0954546	0.0074381	340.12		l6	0.0980741	0.00836775	623.852
l7	0.0987351	0.00644628	642.244		l7	0.102521	0.00870681	599.692		l7	0.0926585	0.0103826	302.006		l7	0.0960325	0.0149948	468.695
l8	0.102119	0.00758463	902.924		l8	0.108972	0.0104044	1155.74		l8	0.102572	0.00867431	366.54		l8	0.112068	0.0117691	853.018
l9	0.0988421	0.00684756	560.046		l9	0.0983534	0.00924762	631.161		l9	0.0822479	0.00899468	303.63		l9	0.0688197	0.0114662	821.493
l10	0.104208	0.00956749	597.608		l10	0.1174	0.0174435	728.745		l10	0.106371	0.0126241	285.083		l10	0.156072	0.0343701	279.629
l11	0.10123	0.00823868	450.62		l11	0.10287	0.0108394	758.51		l11	0.0967212	0.00876707	405.9		l11	0.102886	0.0116406	501.159
m1	0.26915	0.022853	154.041		m1	0.224267	0.0346093	190.826		m1	0.326605	0.0159308	112.549		m1	0.295621	0.0220718	213.233
m2	0.31391	0.030205	153.458		m2	0.311944	0.0374895	118.526		m2	0.358704	0.0312156	133.798		m2	0.35111	0.0371711	80.8299
m3	0.257751	0.0185078	171.6		m3	0.201705	0.0267927	278.875		m3	0.289959	0.0290306	145.683		m3	0.225438	0.0401507	94.1182
m4	0.221801	0.0128721	1027.85		m4	0.196603	0.0131441	1210.92		m4	0.231796	0.0137158	415.376		m4	0.199585	0.0128801	483.362
m5	0.263261	0.0121746	557.08		m5	0.189654	0.0138121	841.939		m5	0.204854	0.0167869	378.293		m5	0.124758	0.0165584	601.632
m6	0.29158	0.0135468	781.989		m6	0.290399	0.0154595	838.435		m6	0.304887	0.0143312	497.458		m6	0.30179	0.0148512	590.191
m7	0.301788	0.0132198	468.808		m7	0.235415	0.0162882	589.464		m7	0.250827	0.0219466	342.791		m7	0.178376	0.0229413	509.841
m8	0.430292	0.0256455	381.764		m8	0.501591	0.0358556	243.235		m8	0.467038	0.0296572	205.675		m8	0.550802	0.0397376	169.985
m9	0.385716	0.016615	420.595		m9	0.35994	0.022905	589.298		m9	0.322782	0.0273658	170.361		m9	0.286286	0.0357792	190.633
m10	0.530697	0.0268644	300.245		m10	0.655219	0.0395436	453.701		m10	0.583022	0.033695	186.097		m10	0.711715	0.046786	319.031
m11	0.445064	0.021173	196.98		m11	0.477422	0.0273408	550.936		m11	0.432628	0.0238115	254.926		m11	0.491881	0.0312045	289.565
q1	0.155711	0.03967	362.642		q1	0.165754	0.0479695	365.65		q1	0.160559	0.0402761	249.156		q1	0.149244	0.0580009	104.483
q2	0.111935	0.0377676	346.526		q2	0.127117	0.0454376	380.315		q2	0.119594	0.0382076	217.212		q2	0.132149	0.059625	102.277
q3	0.648397	0.0328644	529.695		q3	0.705403	0.0446551	301.2		q3	0.681602	0.0387079	266.964		q3	0.751357	0.051846	177.895
q4	0.0784212	0.0352932	520.801		q4	0.0596019	0.033748	290.902		q4	0.0776894	0.0366287	249.104		q4	0.055518	0.0347487	130.41
q5	0.0754148	0.0347644	624.058		q5	0.0578893	0.0336368	513.885		q5	0.0781754	0.0365568	192.486		q5	0.0555578	0.0335005	308.304
q6	0.0730734	0.0336539	557.72		q6	0.0535433	0.0316665	584.823		q6	0.0775954	0.0371986	236.739		q6	0.0551615	0.032529	292.57
q7	0.259014	0.0173077	1641.85		q7	0.256282	0.017511	1642.67		q7	0.25053	0.0174975	743.729		q7	0.23989	0.0198436	564.502
eta	0.852619	0.0112733	1336.4		eta	0.858679	0.0113324	930.19		eta	0.851183	0.0114593	768.118		eta	0.855953	0.0104932	668.469
prior	22.8747	6.99453	507.573		prior	12.3753	6.34068	530.844		prior	3.01038	7.81594	270.185		prior	3.30065	5.98781	349.017
lhood	-13280.2	6.67579	468.894		lhood	-13227.8	6.6001	498.341		lhood	-13247.3	7.7421	315.201		lhood	-13190.8	6.51526	355.848

### Sheet: five-taxon
Summaries of the MCMC samples from the posterior distribution for the five taxon data set and different priors on the rate heterogeneity.
GBM; nu = 0.1; eta=0.9					GBM; nu= 0.1; eta=0.66					IID; nu = 0.1; eta=0.66					IID; nu=0.2; eta=0.66					IID; nu=0.2; eta=0.9
variable	mean	std	ESS		variable	mean	std	ESS		variable	mean	std	ESS		variable	mean	std	ESS		variable	mean	std	ESS
l1	0.10533	0.00817726	344.793		l1	0.0974365	0.00759959	452.014		l1	0.158006	0.00747822	344.878		l1	0.142084	0.0110796	541.753		l1	0.160595	0.0126292	549.375
l2	0.104988	0.00766142	377.122		l2	0.0948828	0.00705214	506.512		l2	0.13346	0.013659	516.494		l2	0.0867917	0.0147841	690.784		l2	0.213406	0.0410585	570.288
l3	0.112445	0.00663902	958.598		l3	0.106028	0.00639058	1122.41		l3	0.0827913	0.0065202	832.784		l3	0.0410366	0.00537974	850.274		l3	0.0486649	0.00617139	841.677
l4	0.2168	0.0130008	1052.07		l4	0.210787	0.0125141	910.548		l4	0.191596	0.0181848	481.26		l4	0.238761	0.0261037	420.634		l4	0.249657	0.0254214	430.482
l5	0.2528	0.0122183	993.38		l5	0.249903	0.0128955	1085.91		l5	0.201103	0.0110919	610.603		l5	0.19495	0.0131454	463.993		l5	0.201301	0.0129153	662.176
l6	0.508708	0.0243553	941.617		l6	0.510615	0.0251034	954.554		l6	0.503004	0.0263139	481.878		l6	0.688036	0.0382847	438.626		l6	0.687445	0.0358679	323.6
l7	0.162779	0.0085781	1320.79		l7	0.160192	0.0084498	1170.45		l7	0.167924	0.00881137	587.218		l7	0.170654	0.0102435	437.486		l7	0.173428	0.00963651	781.739
l8	0.0683642	0.00458602	1608.92		l8	0.0621441	0.0046677	1887.31		l8	0.0823128	0.00488834	795.623		l8	0.0634986	0.00512529	982.088		l8	0.0679337	0.00485077	915.748
l9	0.101165	0.00615695	820.92		l9	0.120587	0.00777414	1039.49		l9	0.135547	0.00775056	564.964		l9	0.136342	0.009184	503.55		l9	0.106227	0.00638257	535.708
m1	0.192204	0.0146179	219.513		m1	0.241184	0.0166704	239.059		m1	0.326721	0.01417	253.66		m1	0.284605	0.0217932	407.934		m1	0.242256	0.0186287	400.736
m2	0.187339	0.0134355	229.429		m2	0.225772	0.014331	267.253		m2	0.260371	0.0246784	511.792		m2	0.173501	0.0281666	625.423		m2	0.174646	0.0310315	798.167
m3	0.176793	0.00986028	811.58		m3	0.200691	0.0106732	828.421		m3	0.154604	0.0107015	552.698		m3	0.0809022	0.0100715	489.176		m3	0.0674731	0.00868062	619.618
m4	0.306111	0.0151291	875.08		m4	0.335518	0.0161411	815.666		m4	0.353646	0.021774	519.553		m4	0.386914	0.0267678	420.133		m4	0.32627	0.0239205	507.033
m5	0.249926	0.0137228	1027.04		m5	0.262287	0.0145795	1091.02		m5	0.207254	0.013869	454.109		m5	0.178108	0.0156755	285.498		m5	0.171119	0.0151944	462.206
m6	0.974724	0.0326658	928.692		m6	0.996814	0.0342558	777.656		m6	1.00736	0.034533	359.36		m6	1.1864	0.0447411	375.566		m6	1.16744	0.0402945	313.063
m7	0.341005	0.0128086	902.693		m7	0.364873	0.0132359	1052.07		m7	0.377605	0.0131195	325.405		m7	0.384873	0.0153736	313.541		m7	0.351452	0.0140912	489.741
m8	0.203163	0.00823055	916.829		m8	0.223944	0.00831944	1356.86		m8	0.237472	0.00883998	549.375		m8	0.216058	0.00835648	696.357		m8	0.189251	0.00797446	627.658
m9	0.249426	0.0184144	476.71		m9	0.49043	0.0217644	524.933		m9	0.502599	0.0210841	320.163		m9	0.515241	0.0236902	251.304		m9	0.258606	0.0214482	241.356
q1	0.0345109	0.0190909	957.901		q1	0.0342403	0.0186265	930.238		q1	0.0561143	0.022449	466.853		q1	0.036302	0.0218217	538.977		q1	0.0318799	0.0197227	622.067
q2	0.00158533	0.00154698	1307.54		q2	0.00145162	0.00142028	1660.24		q2	0.00137264	0.00137632	768.47		q2	0.00143115	0.00150024	725.363		q2	0.00178572	0.00178607	848.885
q3	0.00874729	0.00773579	1073.49		q3	0.00861406	0.00806692	1544.59		q3	0.00584451	0.00557517	759.374		q3	0.0100461	0.00893351	735.935		q3	0.00953316	0.00827617	822.982
q4	0.464141	0.029849	952.617		q4	0.00273462	0.00275007	1595.35		q4	0.00232725	0.00239205	921.554		q4	0.00212111	0.00218779	792.97		q4	0.375873	0.0275275	662.832
prior	-159.629	11.3442	1089.18		prior	-172.634	12.2754	1021.63		prior	-194.141	12.602	676.058		prior	-90.3023	7.57597	593.707		prior	-81.5197	7.15274	643.733
lhood	-14274.6	11.5124	1228.25		lhood	-13790.3	12.5367	1063.44		lhood	-13753.7	12.9621	679.679		lhood	-13618.3	8.06105	617.827		lhood	-14105.9	7.61158	686.621
